# Subclonal Complete Loss of *CDKN1B* as a Common Genomic Alteration in Prostate Cancer: Associations with Race and Prostate Cancer Outcomes

**DOI:** 10.64898/2026.03.03.709424

**Authors:** Karen S. Sfanos, Rebecca Morton, Julia N. Flores, Rebecca Y. Sosa, Sarah E. Ernst, Luke Mummert, Jessica Hicks, Tamara L. Lotan, Jiayun Lu, Yuezhou Jing, Corrine E. Joshu, Angelo M. De Marzo

## Abstract

**Background:** Homozygous biallelic inactivation of *CDKN1B* is thought to be rare in cancer. Herein we evaluate the prevalence of intratumoral (subclonal) complete p27 protein loss (IPPL) in primary prostate cancer.

**Experimental Design:** We used immunohistochemistry (IHC) for p27 in a large cohort of whole tissue sections from radical prostatectomy (n=412) and metastases from self-identified African American (AA) and European American (EA) individuals. IPPL was evaluated alongside *CDKN1B* mRNA *in-situ* hybridization and next generation sequencing of laser captured cancer regions. Cox proportional hazards analyses assessed the association of IPPL with biochemical recurrence and development of metastases after radical prostatectomy.

**Results:** IPPL was detected in 18.1% of AA versus 12.2% of EA cases and was tightly correlated with *CDKN1B* mRNA loss and biallelic genomic loss. IPPL was associated with ≥pT3 pathologic stage and pN1 disease, however these associations were only significant among AA participants. IPPL was further associated in both univariate and multivariate analyses with the development of biochemical recurrence and metastasis after primary treatment, specifically in AA individuals. The prevalence of p27 genomic alterations in metastatic disease is higher than that of primary prostate cancer in publicly available datasets as well as our analysis of autopsy cases via IHC, indicating that complete p27 loss may be selected for in metastatic disease.

**Conclusions:** Subclonal biallelic loss of *CDKN1B* resulting in complete p27 protein loss is one of the most commonly occurring biallelic tumor suppressor genomic alterations in primary prostate cancer, and could contribute to worse prostate cancer outcomes, specifically in AA males.
