## Supplemental Table 2 for "Subclonal Complete Loss of *CDKN1B* as a Common Genomic Alteration in Prostate Cancer: Associations with Race and Prostate Cancer Outcomes"

### Sheet: Sheet1
Table S2. Prevalence of CDKN1B genomic alterations in cBioPortal datasets.
Primary Prostate Cancer	# patients/samples	# mutations/structural variants	# HOMDEL*	% Altered
Race Differences in Prostate Cancer (MSK, 2021)	1062	13	20	3.1
Prostate Cancer (MSK, Clin Cancer Res 2024)	1441	23	25	3.3
Prostate Adenocarcinoma (MSK, Clin Cancer Res 2022)	825	14	21	4.2
Prostate Adenocarcinoma (MSK, Eur Urol 2020)	857	9	13	2.6
			Average	3.3
Metastatic Prostate Cancer	# patients/samples	# mutations/structural variants	# HOMDEL	% Altered	p-value**
Race Differences in Prostate Cancer (MSK, 2021)	990	18	44	6.3	0.0007
Prostate Cancer (MSK, Clin Cancer Res 2024)	816	19	44	7.7	<0.0001
Prostate Adenocarcinoma (MSK, Clin Cancer Res 2022)	592	13	39	8.8	0.0004
Prostate Adenocarcinoma (MSK, Eur Urol 2020)	608	9	38	7.7	<0.0001
			Average	7.625
* HOMDEL = homozygous deletion
**Primary verus metastases, Chi-square test
