## Supplemental Table 3 for "Subclonal Complete Loss of *CDKN1B* as a Common Genomic Alteration in Prostate Cancer: Associations with Race and Prostate Cancer Outcomes"

### Sheet: Sheet1
Table S3. Genomic alterations* in CDKN1B in primary and metastatic prostate cancer by race in cBioPortal datasets.
Primary Prostate Cancer						Metastatic Prostate Cancer
Prostate Cancer (MSK, Clin Cancer Res 2024)						Prostate Cancer (MSK, Clin Cancer Res 2024)
		# patients	%	p-value**				# patients	%	p-value
Total # AA		108				Total # AA		67
Total # EA		1202				Total # EA		660
# deep deletion AA		3	0.028			# deep deletion AA		6	0.09
# deep deletion EA		21	0.017			# deep deletion EA		32	0.048
# mutation/sv AA		3	0.028			# mutation/sv AA		0	0
# mutation/sv EA		18	0.015			# mutation/sv EA		17	0.026
Combined AA		6	0.056	0.21		Combined AA		6	0.09	0.65
Combined EA		39	0.032			Combined EA		49	0.074
Race Differences in Prostate Cancer (MSK, 2021)						Race Differences in Prostate Cancer (MSK, 2021)
Total # AA		83				Total # AA		81
Total # EA		954				Total # EA		871
# deep deletion AA		1	0.012			# deep deletion AA		7	0.086	0.04
# deep deletion EA		19	0.02			# deep deletion EA		33	0.038
# mutation/sv AA		3	0.036			# mutation/sv AA		0	0
# mutation/sv EA		9	0.01			# mutation/sv EA		18	0.021
Combined AA		4	0.048	0.34		Combined AA		7	0.086	0.32
Combined EA		28	0.029			Combined EA		51	0.059
Prostate Adenocarcinoma (MSK, Clin Cancer Res. 2022)						Prostate Adenocarcinoma (MSK, Clin Cancer Res. 2022)
Total # AA		76				Total # AA		42
Total # EA		644				Total # EA		470
# deep deletion AA		4	0.053			# deep deletion AA		3	0.071
# deep deletion EA		17	0.026			# deep deletion EA		29	0.062
# mutation/sv AA		2	0.026			# mutation/sv AA		0	0
# mutation/sv EA		9	0.014			# mutation/sv EA		12	0.026
Combined AA		6	0.079	0.12		Combined AA		3	0.071	0.73
Combined EA		26	0.04			Combined EA		41	0.087
*Excluding amplifications
**Chi-square test
