## Supplemental Table 4 for "Subclonal Complete Loss of *CDKN1B* as a Common Genomic Alteration in Prostate Cancer: Associations with Race and Prostate Cancer Outcomes"

### Sheet: Sheet1
Table S4. Assessment of p27 status by IHC in a metastatic tissue microarray.
Case	Race	Metstasis Site	p27 status (IHC)
1	EA	Liver	Positive
		Liver	Positive
		Lung	Positive
		Lymph Node	Positive
		Bone	Positive
		Lymph Node	Positive
		Lymph Node	Positive
		Bone	Positive
		Bone	Positive
2	EA	Bone	Positive
		Bone	Negative
		Bone	Positive
		Adrenal	Positive
		Lymph Node	Positive
		Bone	Negative
		Lymph Node	Negative
		Lymph Node	Negative
		Bone	Negative
		Lymph Node	Negative
		Lymph Node	Positive
3	EA	Liver	Negative
		Chest Wall	Positive
		Bone	Positive
		Chest Wall	Negative
		Lymph Node	Negative
		Bone	Negative
		Bone	Negative
		Lymph Node	Negative
		Lymph Node	Negative
		Chest Wall	Negative
		Chest Wall	Negative
		Lymph Node	Negative
		Aortic Bifurcation	Negative
		Lymph Node	Negative
		Bone	Negative
		Bone	Negative
4	AA	Liver	Negative
		Lymph Node	Negative
		Lymph Node	Negative
5	AA	Bone	Negative
		Lymph Node	Negative
		Lymph Node	Negative
		Liver	Negative
		Lung	Negative
		Bone	Positive
		Bone	Positive
		Bone	Positive
6	EA	Skin	Positive
		Skin	Positive
		Lymph Node	Positive
		Lung	Positive
		Bone	Positive
		Bone	Positive
		Bone	Positive
		Bone	Positive
		Bone	Positive
		Bone	Positive
		Bone	Positive
		Bone	Positive
		Bone	Positive
		Spleen	Positive
		Lymph Node	Positive
		Lymph Node	Positive
		Lymph Node	Positive
		Bone	Positive
		Bone	Positive
		Bone	Positive
		Bone	Positive
		Bone	Positive
		Bone	Positive
